# Rational design of synthetic proteins using a genome-scale CRISPR screen

**DOI:** 10.64898/2026.02.19.706875

**Authors:** Wells H. Burrell, Simon J. Mueller, Zharko Daniloski, P. Duffy Doyle, Anne B. Rovsing, Christopher James, Max Drabkin, Chien-Yu Chou, Hei Yu Annika So, Lyla Katgara, Akash Sookdeo, Lu Lu, Georges-Ibrahim Cisse, Rachel E. Yan, Neville E. Sanjana

## Abstract

Protein structure prediction using deep learning has revolutionized protein design. Yet, our understanding of protein function remains a key limitation for designing novel proteins that perform complex biological tasks. Here, we adopt a massively-parallel, function-first approach to rationally design synthetic proteins. Using genome-scale CRISPR activation, we overexpress ∼19,000 human proteins and measure their impact on precise gene editing. We identify over 800 native proteins that promote homology-directed repair. Using top candidates, we then design synthetic genome editors — Targeted Repair fUsion Editors (TruEditors) — by fusing full-length proteins or smaller core domains to the Cas9 nuclease. We develop 12 unique TruEditors that improve precise gene editing in diverse cell types and at genomic loci where existing methods for precise gene editing fail. Using affinity proteomics, we show that these synthetic proteins work by coordinating with endogenous DNA repair complexes. The delivery of TruEditors via mRNA more than doubles the rate of chimeric antigen receptor (CAR) insertion into the *TRAC* locus of primary human T cells, enhancing CAR T cell-directed tumor cell killing, and improves precise editing in human pluripotent stem cells more than three-fold. Overall, our study demonstrates that genome-wide protein overexpression screens can guide the rational design of synthetic proteins for specific biological tasks.
