## Supplementary Tables for "Rational design of synthetic proteins using a genome-scale CRISPR screen": TruEditor_supp_table_3.xlsx

### Sheet: TruEditor AA seq
Table S3. TruEditor amino acid sequences and editor mRNA sequences
Full length TruEditors			Protein domain TruEditors
Name	Amino Acid sequence	Length (AAs)	Protein name	Domain segment	Domain name	Amino Acid sequence	Length (AAs)
spCas9	MDKKYSIGLDIGTNSVGWAVITDEYKVPSKKFKVLGNTDRHSIKKNLIGALLFDSGETAEATRLKRTARRRYTRRKNRICYLQEIFSNEMAKVDDSFFHRLEESFLVEEDKKHERHPIFGNIVDEVAYHEKYPTIYHLRKKLVDSTDKADLRLIYLALAHMIKFRGHFLIEGDLNPDNSDVDKLFIQLVQTYNQLFEENPINASGVDAKAILSARLSKSRRLENLIAQLPGEKKNGLFGNLIALSLGLTPNFKSNFDLAEDAKLQLSKDTYDDDLDNLLAQIGDQYADLFLAAKNLSDAILLSDILRVNTEITKAPLSASMIKRYDEHHQDLTLLKALVRQQLPEKYKEIFFDQSKNGYAGYIDGGASQEEFYKFIKPILEKMDGTEELLVKLNREDLL…	1368	BLM	2-194	RecQ-like DNA helicase BLM, N-terminal domain (IPR032437)	AAVPQNNLQEQLERHSARTLNNKLSLSKPKFSGFTFKKKTSSDNNVSVTNVSVAKTPVLRNKDVNVTEDFSFSEPLPNTTNQQRVKDFFKNAPAGQETQRGGSKSLLPDFLQTPKEVVCTTQNTPTVKKSRDTALKKLEFSSSPDSLSTINDWDDMDDFDTSETSKSFVTPPQSHFVRVSTAQKSKKGKRNFF	193
XTEN linker	SGGSSGSGSETPGTSESATPESSGGSSSGGGSGGSGS	37	BLM	371-411	BDHCT (IPR012532)	LIHVMEHICKLIDTIPDDKLKLLDCGNELLQQRNIRRKLL	40
ZRANB3	PRVHNIKKSLTPHISCVTNESDNLLDFLPDRLRAKLLPFQKDGIIFALKRNGRCMVADEMGLGKTIQAIGITYFYKEEWPLLIVVPSSLRYPWTEEIEKWIPELSPEEINVIQNKTDVRRMSTSKVTVLGYGLLTADAKTLIDALNNQNFKVVIVDESHYMKSRNATRSRILLPIVQKARRAILLTGTPALGRPEELFMQIEALFPQKFGRWTDYAKRYCNAHIRYFGKRPQWDCRGASNLNELHQLLSDIMIRRLKTEVLTQLPPKVRQRIPFDLPSAAAKELNTSFEEWEKIMRTPNSGAMETVMGLITRMFKQTAIAKAGAVKDYIKMMLQNDSLKFLVFAHHLSMLQACTEAVIENKTRYIRIDGSVSSSERIHLVNQFQKDPDTRVAILSIQAA…	1078	BLM	425-646	RecQ-like DNA helicase BLM, BDHCT-box associated domain (IPR032439)	SLWRYRPDSLDGPMEGDSCPTGNSMKELNFSHLPSNSVSPGDCLLTTTLGKTGFSATRKNLFERPLFNTHLQKSFVSSNWAETPRLGKKNESSYFPGNVLTSTAVKDQNKHTASINDLERETQPSYDIDNFDIDDFDDDDDWEDIMHNLAASKSSTAAYQPIKEGRPIKSVSERLSSAKTDCLPVSSTAQNINFSESIQNYTDKSAQNLASRNLKHERFQS	221
FAN1	MSEGKPPDKKRPRRSLSISKNKKKASNSIISCFNNAPPAKLACPVCSKMVPRYDLNRHLDEMCANNDFVQVDPGQVGLINSNVSMVDLTSVTLEDVTPKKSPPPKTNLTPGQSDSAKREVKQKISPYFKSNDVVCKNQDELRNRSVKVICLGSLASKLSRKYVKAKKSIDKDEEFAGSSPQSSKSTVVKSLIDNSSEIEDEDQILENSSQKENVFKCDSLKEECIPEHMVRGSKIMEAESQKATRECEKSALTPGFSDNAIMLFSPDFTLRNTLKSTSEDSLVKQECIKEVVEKREACHCEEVKMTVASEAKIQLSDSEAKSHSSADDASAWSNIQEAPLQDDSCLNNDIPHSIPLEQGSSCNGPGQTTGHPYYLRSFLVVLKTVLENEDDMLLFDEQE…	1016	BLM	663-864	Helicase superfamily 1/2, ATP-binding domain (IPR014001)	GLHNFRTNQLEAINAALLGEDCFILMPTGGGKSLCYQLPACVSPGVTVVISPLRSLIVDQVQKLTSLDIPATYLTGDKTDSEATNIYLQLSKKDPIIKLLYVTPEKICASNRLISTLENLYERKLLARFVIDEAHCVSQWGHDFRQDYKRMNMLRQKFPSVPVMALTATANPRVQKDILTQLKILRPQVFSMSFNRHNLKY	201
BARD1	PDNRQPRNRQPRIRSGNEPRSASAMEPDGRGAWAHSRAALDRLEKLLRCSRCTNILREPVCLGGCEHIFCSNCVSDCIGTGCPVCYTPAWIQDLKINRQLDSMIQLCSKLRNLLHDNELSDLKEDKPRKSLFNDAGNKKNSIKMWFSPRSKKVRYVVSKASVQTQPAIKKDASAQQDSYEFVSPSPPADVSERAKKASARSGKKQKKKTLAEINQKWNLEAEKEDGEFDSKEESKQKLVSFCSQPSVISSPQINGEIDLLASGSLTESECFGSLTEVSLPLAEQIESPDTKSRNEVVTPEKVCKNYLTSKKSLPLENNGKRGHHNRLSSPISKRCRTSILSTSGDFVKQTVPSENIPLPECSSPPSCKRKVGGTSGRKNSNMSDEFISLSPGTPPSTLS…	776	BLM	876-1066	Helicase, C-terminal (IPR001650) + ATP-dependent DNA helicase RecQ, zinc-binding domain (IPR032284)	DCLEWIRKHHPYDSGIIYCLSRRECDTMADTLQRDGLAALAYHAGLSDSARDEVQQKWINQDGCQVICATIAFGMGIDKPDVRFVIHASLPKSVEGYYQESGRAGRDGEISHCLLFYTYHDVTRLKRLIMMEKDGNHHTRETHFNNLYSMVHYCENITECRRIQLLAYFGENGFNPDFCKKHPDVSCDNC	190
ZNF146	SHLSQQRIYSGENPFACKVCGKVFSHKSNLTEHEHFHTREKPFECNECGKAFSQKQYVIKHQNTHTGEKLFECNECGKSFSQKENLLTHQKIHTGEKPFECKDCGKAFIQKSNLIRHQRTHTGEKPFVCKECGKTFSGKSNLTEHEKIHIGEKPFKCSECGTAFGQKKYLIKHQNIHTGEKPYECNECGKAFSQRTSLIVHVRIHSGDKPYECNVCGKAFSQSSSLTVHVRSHTGEKPYGCNECGKAFSQFSTLALHLRIHTGKKPYQCSECGKAFSQKSHHIRHQKIHTH	291	BLM	1071-1194	RQC domain (IPR018982)	YKTRDVTDDVKSIVRFVQEHSSSQGMRNIKHVGPSGRFTMNMLVDIFLGSKSAKIQSGIFGKGSAYSRHNAERLFKKLILDKILDEDLYINANDQAIAYVMLGNKAQTVLNGNLKVDFMETEN	123
SLX1A	GPAGVAARPGRFFGVYLLYCLNPRYRGRVYVGFTVNTARRVQQHNGGRKKGGAWRTSGRGPWEMVLVVHGFPSSVAALRFEWAWQHPHASRRLAHVGPRLRGETAFAFHLRVLAHMLRAPPWARLPLTLRWVRPDLRQDLCLPPPPHVPLAFGPPPPQAPAPRRRAGPFDDAEPEPDQGDPGACCSLCAQTIQDEEGPLCCPHPGCLLRAHVICLAEEFLQEEPGQLLPLEGQCPCCEKSLLWGDLIWLCQMDTEKEVEDSELEEAHWTDLLET	274	BLM	1211-1291	HRDC domain (IPR002121)	EEMVKKCLGELTEVCKSLGKVFGVHYFNIFNTVTLKKLAESLSSDPEVLLQIDGVTEDKLEKYGAEVISVLQKYSEWTSP	80
RAD18	DSLAESRWPPGLAVMKTIDDLLRCGICFEYFNIAMIIPQCSHNYCSLCIRKFLSYKTQCPTCCVTVTEPDLKNNRILDELVKSLNFARNHLLQFALESPAKSPASSSSKNLAVKVYTPVASRQSLKQGSRLMDNFLIREMSGSTSELLIKENKSKFSPQKEASPAAKTKETRSVEEIAPDPSEAKRPEPPSTSTLKQVTKVDCPVCGVNIPESHINKHLDSCLSREEKKESLRSSVHKRKPLPKTVYNLLSDRDLKKKLKEHGLSIQGNKQQLIKRHQEFVHMYNAQCDALHPKSAAEIVQEIENIEKTRMRLEASKLNESVMVFTKDQTEKEIDEIHSKYRKKHKSEFQLLVDQARKGYKKIAGMSQKTVTITKEDESTEKLSSVCMGQEDNMTSVTN…	494	ZRANB3	32-286	Helicase superfamily 1/2, ATP-binding domain (IPR014001) + SNF2, N-terminal (IPR000330)	LRAKLLPFQKDGIIFALKRNGRCMVADEMGLGKTIQAIGITYFYKEEWPLLIVVPSSLRYPWTEEIEKWIPELSPEEINVIQNKTDVRRMSTSKVTVLGYGLLTADAKTLIDALNNQNFKVVIVDESHYMKSRNATRSRILLPIVQKARRAILLTGTPALGRPEELFMQIEALFPQKFGRWTDYAKRYCNAHIRYFGKRPQWDCRGASNLNELHQLLSDIMIRRLKTEVLTQLPPKVRQRIPFDLPSAAAKELN	254
FEN1	GIQGLAKLIADVAPSAIRENDIKSYFGRKVAIDASMSIYQFLIAVRQGGDVLQNEEGETTSHLMGMFYRTIRMMENGIKPVYVFDGKPPQLKSGELAKRSERRAEAEKQLQQAQAAGAEQEVEKFTKRLVKVTKQHNDECKHLLSLMGIPYLDAPSEAEASCAALVKAGKVYAAATEDMDCLTFGSPVLMRHLTASEAKKLPIQEFHLSRILQELGLNQEQFVDLCILLGSDYCESIRGIGPKRAVDLIQKHKSIEEIVRRLDPNKYPVPENWLHKEAHQLFLEPEVLDPESVELKWSEPNEEELIKFMCGEKQFSEERIRSGVKRLSKSRQGSTQGRLDDFFKVTGSLSSAKRKEPEPKGSTKKKAKTGAAGKFKRGK	379	ZRANB3	324-480	Helicase, C-terminal (IPR001650)	AVKDYIKMMLQNDSLKFLVFAHHLSMLQACTEAVIENKTRYIRIDGSVSSSERIHLVNQFQKDPDTRVAILSIQAAGQGLTFTAASHVVFAELYWDPGHIKQAEDRAHRIGQCSSVNIHYLIANGTLDTLMWGMLNRKAQVTGSTLNGRKEKIQAE	156
SPRTN	DDDLMLALRLQEEWNLQEAERDHAQESLSLVDASWELVDPTPDLQALFVQFNDQFFWGQLEAVEVKWSVRMTLCAGICSYEGKGGMCSIRLSEPLLKLRPRKDLVETLLHEMIHAYLFVTNNDKDREGHGPEFCKHMHRINSLTGANITVYHTFHDEVDEYRRHWWRCNGPCQHRPPYYGYVKRATNREPSAHDYWWAEHQKTCGGTYIKIKEPENYSKKGKGKAKLGKEPVLAAENKDKPNRGEAQLVIPFSGKGYVLGETSNLPSPGKLITSHAINKTQDLLNQNHSANAVRPNSKIKVKFEQNGSSKNSHLVSPAVSNSHQNVLSNYFPRVSFANQKAFRGVNGSPRISVTVGNIPKNSVSSSSQRRVSSSKISLRNSSKVTESASVMPSQDVSGS…	488	ZRANB3	620-649	Zinc finger, RanBP2-type (IPR001876)	PVEGWQCSLCTYINNSELPYCEMCETPQG	29
BLM	AAVPQNNLQEQLERHSARTLNNKLSLSKPKFSGFTFKKKTSSDNNVSVTNVSVAKTPVLRNKDVNVTEDFSFSEPLPNTTNQQRVKDFFKNAPAGQETQRGGSKSLLPDFLQTPKEVVCTTQNTPTVKKSRDTALKKLEFSSSPDSLSTINDWDDMDDFDTSETSKSFVTPPQSHFVRVSTAQKSKKGKRNFFKAQLYTTNTVKTDLPPPSSESEQIDLTEEQKDDSEWLSSDVICIDDGPIAEVHINEDAQESDSLKTHLEDERDNSEKKKNLEEAELHSTEKVPCIEFDDDDYDTDFVPPSPEEIISASSSSSKCLSTLKDLDTSDRKEDVLSTSKDLLSKPEKMSMQELNPETSTDCDARQISLQQQLIHVMEHICKLIDTIPDDKLKLLDCGNEL…	1416	ZRANB3	994-1048	HNH nuclease (IPR003615)	WTSKLPLEQLNEMIRNPGEGHFWQVDHIKPVYGGGGQCSLDNLQTLCTVCHKER	54
TBX10	AAFLSAGLGILAPSETYPLPTTSSGWEPRLGSPFPSGPCTSSTGAQAVAEPTGQGPKNPRVSRVTVQLEMKPLWEEFNQLGTEMIVTKAGRRMFPPFQVKILGMDSLADYALLMDFIPLDDKRYRYAFHSSAWLVAGKADPATPGRVHFHPDSPAKGAQWMRQIVSFDKLKLTNNLLDDNGHIILNSMHRYQPRFHVVFVDPRKDSERYAQENFKSFIFTETQFTAVTAYQNHRITQLKIASNPFAKGFRESDLDSWPVAPRPLLSVPARSHSSLSPCVLKGATDREKDPNKASASTSKTPAWLHHQLLPPPEVLLAPATYRPVTYQSLYSGAPSHLGIPRTRPAPYPLPNIRADRDQGGLPLPAGLGLLSPTVVCLGPGQDSQ	384	BARD1	32-117	BARD1_Znf-RING (IPR039503)	WAHSRAALDRLEKLLRCSRCTNILREPVCLGGCEHIFCSNCVSDCIGTGCPVCYTPAWIQDLKINRQLDSMIQLCSKLRNLLHDN	85
HMCES	CGRTSCHLPRDVLTRACAYQDRRGQQRLPEWRDPDKYCPSYNKSPQSNSPVLLSRLHFEKDADSSERIIAPMRWGLVPSWFKESDPSKLQFNTTNCRSDTVMEKRSFKVPLGKGRRCVVLADGFYEWQRCQGTNQRQPYFIYFPQIKTEKSGSIGAADSPENWEKVWDNWRLLTMAGIFDCWEPPEGGDVLYSYTIITVDSCKGLSDIHHRMPAILDGEEAVSKWLDFGEVSTQEALKLIHPTENITFHAVSSVVNNSRNNTPECLAPVDLVVKKELRASGSSQRMLQWLATKSPKKEDSKTPQKEESDVPQWSSQFLQKSPLPTKRGTAGLLEQWLKREKEEEPVAKRPYSQ	353	BARD1	569-776	BRCT_dom (IPR001357) 2x	MNTGQRRDGPLVLIGSGLSSEQQKMLSELAVILKAKKYTEFDSTVTHVVVPGDAVQSTLKCMLGILNGCWILKFEWVKACLRRKVCEQEEKYEIPEGPRRSRLNREQLLPKLFDGCYFYLWGTFKHHPKDNLIKLVTAGGGQILSRKPKPDSDVTQTINTVAYHARPDSDQRFCTQYIIYEDLCNYHPERVRQGKVWKAPSSWFIDCVMSFELLPLD	217
PNKP	GEVEAPGRLWLESPPGGAPPIFLPSDGQALVLGRGPLTQVTDRKCSRTQVELVADPETRTVAVKQLGVNPSTTGTQELKPGLEGSLGVGDTLYLVNGLHPLTLRWEETRTPESQPDTPPGTPLVSQDEKRDAELPKKRMRKSNPGWENLEKLLVFTAAGVKPQGKVAGFDLDGTLITTRSGKVFPTGPSDWRILYPEIPRKLRELEAEGYKLVIFTNQMSIGRGKLPAEEFKAKVEAVVEKLGVPFQVLVATHAGLYRKPVTGMWDHLQEQANDGTPISIGDSIFVGDAAGRPANWAPGRKKKDFSCADRLFALNLGLPFATPEEFFLKWPAAGFELPAFDPRTVSRSGPLCLPESRALLSASPEVVVAVGFPGAGKSTFLKKHLVSAGYVHVNRDTLG…	520	KAT5	7-75	Tudor-knot (IPR025995) + Chromo/chromo_shadow_dom (IPR000953)	EGCRLPVLRRNQDNEDEWPLAEILSVKDISGRKLFYVHYIDFNKRLDEWVTHERLDLKKIQFPKKEAK	68
PTPRC	YLWLKLLAFGFAFLDTEVFVTGQSPTPSPTGKN	33	KAT5	174-451	HAT_MYST-type (IPR002717)	TRMKNIECIELGRHRLKPWYFSPYPQELTTLPVLYLCEFCLKYGRSLKCLQRHLTKCDLRHPPGNEIYRKGTISFFEIDGRKNKSYSQNLCLLAKCFLDHKTLYYDTDPFLFYVMTEYDCKGFHIVGYFSKEKESTEDYNVACILTLPPYQRRGYGKLLIEFSYELSKVEGKTGTPEKPLSDLGLLSYRSYWSQTILEILMGLKSESGERPQITINEISEITSIKKEDVISTLQYLNLINYYKGQYILTLSEDIVDGHERAMLKRLLRIDSKCLHFTP	278
KAT5	AEVGEIIEGCRLPVLRRNQDNEDEWPLAEILSVKDISGRKLFYVHYIDFNKRLDEWVTHERLDLKKIQFPKKEAKTPTKNGLPGSRPGSPEREVKRKVEVVSPATPVPSETAPASVFPQNGAARRAVAAQPGRKRKSNCLGTDEDSQDSSDGIPSAPRMTGSLVSDRSHDDIVTRMKNIECIELGRHRLKPWYFSPYPQELTTLPVLYLCEFCLKYGRSLKCLQRHLTKCDLRHPPGNEIYRKGTISFFEIDGRKNKSYSQNLCLLAKCFLDHKTLYYDTDPFLFYVMTEYDCKGFHIVGYFSKEKESTEDYNVACILTLPPYQRRGYGKLLIEFSYELSKVEGKTGTPEKPLSDLGLLSYRSYWSQTILEILMGLKSESGERPQITINEISEITSIKK…	460	RAD18	24-62	Zinc finger, RING-type (IPR001841)	CGICFEYFNIAMIIPQCSHNYCSLCIRKFLSYKTQCPT	38
RAD51C	RGKTFRFEMQRDLVSFPLSPAVRVKLVSAGFQTAEELLEVKPSELSKEVGISKAEALETLQIIRRECLTNKPRYAGTSESHKKCTALELLEQEHTQGFIITFCSALDDILGGGVPLMKTTEICGAPGVGKTQLW	134	RAD18	200-227	Rad18, zinc finger UBZ4-type (IPR006642)	KVDCPVCGVNIPESHINKHLDSCLSRE	27
RASSF1	SLNKDGSYTGFIKVQLKLVRPVSVPSSKKPPSLQDARRGPGRGTSVRRRTSFYLPKDAVKHLHVLSRTRAREVIEALLRKFLVVDDPRKFALFERAERHGQVYLRKLLDDEQPLRLRLLAGPSDKALSFVLKENDSGEVNWDAFSMPELHNFLRILQREEEEHLRQILQKYSYCRQKIQEALHACPLG	188	RAD18	247-281	SAP domain (IPR003034)	YNLLSDRDLKKKLKEHGLSIQGNKQQLIKRHQEF	34
LIG3	SLAFKIFFPQTLRALSRKELCLFRKHHWRDVRQFSQWSETDLLHGHPLFLRRKPVLSFQGSHLRSRATYLVFLPGLHVGLCSGPCEMAEQRFCVDYAKRGTAGCKKCKEKIVKGVCRIGKVVPNPFSESGGDMKEWYHIKCMFEKLERARATTKKIEDLTELEGWEELEDNEKEQITQHIADLSSKAAGTPKKKAVVQAKLTTTGQVTSPVKGASFVTSTNPRKFSGFSAKPNNSGEAPSSPTPKRSLSSSKCDPRHKDCLLREFRKLCAMVADNPSYNTKTQIIQDFLRKGSAGGVA	298	SPRTN	42-211	SprT-like (IPR006640)	PDLQALFVQFNDQFFWGQLEAVEVKWSVRMTLCAGICSYEGKGGMCSIRLSEPLLKLRPRKDLVETLLHEMIHAYLFVTNNDKDREGHGPEFCKHMHRINSLTGANITVYHTFHDEVDEYRRHWWRCNGPCQHRPPYYGYVKRATNREPSAHDYWWAEHQKTCGGTYIK	169
HAT1	LILTPFQGQGHGAQLLETVHRYYTEFPTVLDITAEDPSKSYVKLRDFVLVKLCQDLPCFSREKLMQGFNEDMAIEAQQKFKINKQHARRVYEILRLLVTDMSDAEQYRSYRLDIKRRLISPYKKKQRDLAKMRKCLRPEELTNQMNQIEISMQHEQLEESFQELVEDYRRVIERLAQE	178	SPRTN	452-479	Rad18, zinc finger UBZ4-type (IPR006642)	MVNCPVCQNEVLESQINEHLDWCLEGD	27
DPF1	ATVIPGPLSLGEDFYREAIEHCRSYNARLCAERSLRLPFLDSQTGVAQNNCYIWMEKTHRGPGLAPGQIYTYPARCWRKKRRLNILEDPRLRPCEYKIDCEAPLKKEGGLPEGPVLEALLCAETGEKKIELKEEETIMDCQKQQLLEFPHDLEVEDLEDDIPRRKNRAKGKAYGIGGLRKRQDTASLEDRDKPYVCDKFYKELAWVPEAQRKHTAKKAPDGTVIPNGYCDFCLGGSKKTGCPEDLISCADCGRSGHPSCLQFTVNMTAAVRTYRWQCIECKSCSLCGTSENDGASWAGLTPQDQLLFCDDCDRGYHMYCLSPPMAEPPEGSWSCHLCLRHLKEKASAYITLT	352	TBX10	63-256	T-box_DNA-bd (IPR046360)	VTVQLEMKPLWEEFNQLGTEMIVTKAGRRMFPPFQVKILGMDSLADYALLMDFIPLDDKRYRYAFHSSAWLVAGKADPATPGRVHFHPDSPAKGAQWMRQIVSFDKLKLTNNLLDDNGHIILNSMHRYQPRFHVVFVDPRKDSERYAQENFKSFIFTETQFTAVTAYQNHRITQLKIASNPFAKGFRESDLDS	193
NAA50	KGSRIELGDVTPHNIKQLKRLNQVIFPVSYNDKFYKDVLEVGELAKLAYFNDIAVGAVCCRVDHSQNQKRLYIMTLGCLAPYRRLGIGTKMLNHVLNICEKDGTFDNIYLHVQISNESAIDFYRKFGFEIIETKKNYYKRIEPADAHVLQKNLKVPSGQNADVQKTDN	168	FEN1	1-106	XPG, N-terminal (IPR006085)	GIQGLAKLIADVAPSAIRENDIKSYFGRKVAIDASMSIYQFLIAVRQGGDVLQNEEGETTSHLMGMFYRTIRMMENGIKPVYVFDGKPPQLKSGELAKRSERRAE	105
			FEN1	145-232	XPG-I domain (IPR006086)	SLMGIPYLDAPSEAEASCAALVKAGKVYAAATEDMDCLTFGSPVLMRHLTASEAKKLPIQEFHLSRILQELGLNQEQFVDLCILLGS	87
			ZNF146	15-42	Zinc finger C2H2-type (IPR013087)	FACKVCGKVFSHKSNLTEHEHFHTREK	27
			SLX1A	11-94	GIY-YIG endonuclease (IPR000305)	RFFGVYLLYCLNPRYRGRVYVGFTVNTARRVQQHNGGRKKGGAWRTSGRGPWEMVLVVHGFPSSVAALRFEWAWQHPHASRRL	83

### Sheet: mRNA seq
Table S3. TruEditor amino acid sequences and editor mRNA sequences
mRNA sequences
Name	Sequence
Cas9 only	AGGAAAUAAGAGAGAAAAGAAGAGUAAGAAGAAAUAUAAGAGCCACCAUGAAGCGACCUGCCGCCACAAAGAAGGCUGGACAGGCUAAGAAGAAGAAAGACAAGAAGUACAGCAUCGGCCUGGACAUCGGCACCAACUCUGUGGGCUGGGCCGUGAUCACCGACGAGUACAAGGUGCCCAGCAAGAAAUUCAAGGUGCUGGGCAACACCGACCGGCACAGCAUCAAGAAGAACCUGAUCGGAGCCCUGCUGUUCGACAGCGGCGAAACAGCCGAGGCCACCCGGCUGAAGAGAACCGCCAGAAGAAGAUACACCAGACGGAAGAACCGGAUCUGCUAUCUGCAAGAGAUCUUCAGCAACGAGAUGGCCAAGGUGGACGACAGCUUCUUCCACAGACUGG…
Cas9-BLM1-194	AGGAAAUAAGAGAGAAAAGAAGAGUAAGAAGAAAUAUAAGAGCCACCAUGAAGCGACCUGCCGCCACAAAGAAGGCUGGACAGGCUAAGAAGAAGAAAGACAAGAAGUACAGCAUCGGCCUGGACAUCGGCACCAACUCUGUGGGCUGGGCCGUGAUCACCGACGAGUACAAGGUGCCCAGCAAGAAAUUCAAGGUGCUGGGCAACACCGACCGGCACAGCAUCAAGAAGAACCUGAUCGGAGCCCUGCUGUUCGACAGCGGCGAAACAGCCGAGGCCACCCGGCUGAAGAGAACCGCCAGAAGAAGAUACACCAGACGGAAGAACCGGAUCUGCUAUCUGCAAGAGAUCUUCAGCAACGAGAUGGCCAAGGUGGACGACAGCUUCUUCCACAGACUGG…
Cas9-BARD1	AGGAAAUAAGAGAGAAAAGAAGAGUAAGAAGAAAUAUAAGAGCCACCAUGAAGCGACCUGCCGCCACAAAGAAGGCUGGACAGGCUAAGAAGAAGAAAGACAAGAAGUACAGCAUCGGCCUGGACAUCGGCACCAACUCUGUGGGCUGGGCCGUGAUCACCGACGAGUACAAGGUGCCCAGCAAGAAAUUCAAGGUGCUGGGCAACACCGACCGGCACAGCAUCAAGAAGAACCUGAUCGGAGCCCUGCUGUUCGACAGCGGCGAAACAGCCGAGGCCACCCGGCUGAAGAGAACCGCCAGAAGAAGAUACACCAGACGGAAGAACCGGAUCUGCUAUCUGCAAGAGAUCUUCAGCAACGAGAUGGCCAAGGUGGACGACAGCUUCUUCCACAGACUGG…
Cas9-SLX1A	AGGAAAUAAGAGAGAAAAGAAGAGUAAGAAGAAAUAUAAGAGCCACCAUGAAGCGACCUGCCGCCACAAAGAAGGCUGGACAGGCUAAGAAGAAGAAAGACAAGAAGUACAGCAUCGGCCUGGACAUCGGCACCAACUCUGUGGGCUGGGCCGUGAUCACCGACGAGUACAAGGUGCCCAGCAAGAAAUUCAAGGUGCUGGGCAACACCGACCGGCACAGCAUCAAGAAGAACCUGAUCGGAGCCCUGCUGUUCGACAGCGGCGAAACAGCCGAGGCCACCCGGCUGAAGAGAACCGCCAGAAGAAGAUACACCAGACGGAAGAACCGGAUCUGCUAUCUGCAAGAGAUCUUCAGCAACGAGAUGGCCAAGGUGGACGACAGCUUCUUCCACAGACUGG…
Legend
UTR
NLS
Cas9
FLAG
Linker
Fusion ORF
