## Supplementary Tables for "Rational design of synthetic proteins using a genome-scale CRISPR screen": TruEditor_supp_table_4.xlsx

### Sheet: sgRNA and ssODN
Table S4. Precise editing gRNA sequences, ssODN sequences, and primer sequences
Locus	Edit	gRNA spacer	Repair template	pegRNA 3' extension
EGFP	T66S + Y67H (BFP conversion)	AGCACTGCACGCCGTAGGTC	CCACCTACGGCAAGCTGACCCTGAAGTTCATCTGCACCACCGGCAAGCTGCCCGTGCCCTGGCCCACCCTCGTGACCACACTGAGCCACGGCGTGCAGTGCTTCAGCCGCTACCCCGACCACATGA	NA
EGFP	T66S + Y67H (BFP conversion)	GCTGAAGCACTGCACGCCGT	NA	GACCACCCTGAgccACGGCGTGCAGTGCTTgggtcaggagccccccccctgaacccaggataaccctcaaagtcggggggc
EGFP	T66S + Y67H (BFP conversion)	GCTGAAGCACTGCACGCCGT	NA	TCGTGACCACCCTGAgccACGGCGTGCAGTGCTTCAgggtcaggagccccccccctgaacccaggataaccctcaaagtcggggggc
PRNP	G127V	TTCCCAGCATGTAGCCGCCA	CCCACAGTCAGTGGAACAAGCCGAGTAAGCCAAAAACCAACATGAAGCACATGGCTGGTGCTGCAGCAGCTGGGGCAGTGGTGGGGGGTCTTGGCGTCTACATGCTGGGAAGTGCCATGAGCAGGCC	NA
HBB	E7V	GTAACGGCAGACTTCTCCTC	CAGGGCAGAGCCATCTATTGCTTACATTTGCTTCTGACACAACTGTGTTCACTAGCAACCTCAAACAGACACCATGGTGCATCTGACTCCTGTAGAGAAGTCTGCCGTTACTGCCCTGTGGGGCAAG	NA
PARP1	1x FLAG install	CGGCAGCTAGGGGAGGATGG	TCCTTGGGGATGCTCTCGCTGCATTTCTTGCAAGAGGCGCGCCCGCTCTTGGCGTACTCGACTCGATAGAGCTTATCCGAAGACTCCGCCTTGTCATCGTCGTCCTTGTAGTCCATCCTCCCCTAGCTGCCGCCAAAGCTCCGGAAGCCCG	NA
PARP1	3x FLAG install	CGGCAGCTAGGGGAGGATGG	TCCTTGGGGATGCTCTCGCTGCATTTCTTGCAAGAGGCGCGCCCGCTCTTGGCGTACTCGACTCGATAGAGCTTATCCGAAGACTCCGCCTCACTTGTCGTCGTCGTCCTTGTAGTCGATGTCGTGGTCCTTGTAGTCACCGTCGTGGTCCTTGTAGTCATCCTCCCCTAGCTGCCGCCAAAGCTCCGGAAGCCCG	NA
MUT	H369R	CCATTGCTTCTATTGCAGTA	CTGTTTATAGTTGCAATATCTATCACCTGTTTCTTTGAGTTTTTGTTTTTTATCAAATATTTTAGGATCCCTACAATAATATTGTACGTACTGCAATAGAAGCAATGGCAGCAGTATTTGGAGGGAC	TTGTTCGTACTGCAATAGAAGCAgggtcaggagccccccccctgaacccaggataaccctcaaagtcggggggc
KRAS	S12G	CTTGTGGTAGTTGGAGCTAG	TAAAACAAGATTTACCTCTATTGTTGGATCATATTCGTCCACAAAATGATTCTGAATTAGCTGTATCGTCAAGGCACTCTTGCCTACGCCACCCGCTCCAACTACCACAAGTTTATATTCAGTCATT	NA
SMARCB1	fs27M	CGACGGCGAGTTCTACAGAT	CGCGCGCTCTCGGCGCATGGGCCCGCCCCGGGGCTCCCGCGGGGCCGAGCCCGGGGAGGGCGAGAACGCGCCCCGGGCTACCTCGGAGCCGATCATATAGAACTCGCCGTCGTCCTCCAGCTGGAAC	NA
ZNHIT1	1x MYC install	GAAGTGGACTGTGTGAGCCT	CCTGCATTGGGTGATGAAATTCTGTCTTTCTGAAGGCCGGGCAGTGCACAGCGGCCCTTCCTCTCTGGGAATGCTCAGGCTCACAGATCCTCCTCACTAATGAGCTTCTGTTCCACAGTCCACTTCAGACACCTGCAGACAGA	NA
KRAS	D13G	GTAGTTGGAGCTGGTGACGT	GCATATTAAAACAAGATTTACCTCTATTGTTGGATCATATTCGTCCACAAAATGATTCTGAATTAGCTGTATCGTCAAGGCACTCTTGCCTACTCCACCAGCTCCAACTACCACAAGTTTATATTCA	NA
TRAC	CD19 CAR install	TCAGGGTTCTGGATATCTGT	TGGCGAGTCGGTTCTGGATATCTGTCGGAGCTGCTGTGACTTGCTCAAGGCCTTATATCGAGTAAACGGTAGTGCTGGGGCTTAGACGCAGGTGTTCTGATTTATAGTTCAAAACCTCTATCAATGAGAGAGCAATCTCCTGGTAATGTGATAGATTTCCCAACTTAATGCCAACATACCATAAACCTCCCATTCTGCTAATGCCCAGCCTAAGTTGGGGAGACCACTCCAGATTCCAAGATGTACAGTTTGCTTTGCTGGGCCTTTTTCCCATGCCTGCCTTTACTCTGCCAGAGTTATATTGCTGGGGTTTTGAAGAAGATCCTATTAAATAAAAGAATAAGCAGTATTATTAAGTAGCCCTGCATTTCAGGTTTCCTTGAGTGGCAGGCCAGGCCT…	NA

### Sheet: Primers
Table S4. Precise editing sgRNA sequences, ssODN sequences, and primer sequences
Purpose	Primer name	Sequence
CRISPRa NGS PCR1 primer	CRISPRa_PCR1_F	GGACTATCATATGCTTACCGTAAC
CRISPRa NGS PCR1 primer	CRISPRa_PCR1_R	GCACCGACTCGGTGCCACTTTT
Precise edit NGS PCR1 primer	KRAS_PCR1_F	TCTTGTGGAAAGGACGAAACACCGTGTTGGATCATATTCGTCCACAAAA
Precise edit NGS PCR1 primer	KRAS_PCR1_R	CCGACTCGGTGCCACTTTTTCAAGCAGAACAGCAGTCTGGCTA
Precise edit NGS PCR1 primer	HBB_PCR1_F	TCTTGTGGAAAGGACGAAACACCGACCTTGATACCAACCTGCCCA
Precise edit NGS PCR1 primer	HBB_PCR1_R	CCGACTCGGTGCCACTTTTTCAAACGTAAATACACTTGCAAAGGAGGA
Precise edit NGS PCR1 primer	PRNP_PCR1_F	TCTTGTGGAAAGGACGAAACACCGAAGCCAAAAACCAACATGAAGCACA
Precise edit NGS PCR1 primer	PRNP_PCR1_R	CCGACTCGGTGCCACTTTTTCAAAGGAGAAGAGGACCATGCTCGAT
Precise edit NGS PCR1 primer	PARP1_PCR1_F	TCTTGTGGAAAGGACGAAACACCGCCGCTCTTGGCGTACTCGAC
Precise edit NGS PCR1 primer	PARP1_PCR1_R	CCGACTCGGTGCCACTTTTTCAACCGGGTCCTCCAAAGAGCTACTA
Precise edit NGS PCR1 primer	ZNHIT1_PCR1_F	TCTTGTGGAAAGGACGAAACACCGAGGTGAGCATGAGACCTGCTG
Precise edit NGS PCR1 primer	ZNHIT1_PCR1_R	CCGACTCGGTGCCACTTTTTCAAAGAGACGGGTGACCCATTACC
Precise edit NGS PCR1 primer	SMARCB1_PCR1_F	TCTTGTGGAAAGGACGAAACACCGCGCTGAGCAAGACCTTCGGG
Precise edit NGS PCR1 primer	SMARCB1_PCR1_R	CCGACTCGGTGCCACTTTTTCAACGTCGCAGGGGCTAACTCAAT
Precise edit NGS PCR1 primer	MUT_reporter_PCR1_F	TCTTGTGGAAAGGACGAAACACCGAGGGACAGCAGAGATCCAGTTTG
Precise edit NGS PCR1 primer	MUT_reporter_PCR1_R	CCGACTCGGTGCCACTTTTTCAAGCCACTTGTGTAGCGCCAAG
NGS Illumina PCR2 primer	Illumina_PCR2_F01	AATGATACGGCGACCACCGAGATCTACACTCTTTCCCTACACGACGCTCTTCCGATCTTAAGTAGAGTCTTGTGGAAAGGACGAAACACCG
NGS Illumina PCR2 primer	Illumina_PCR2_F02	AATGATACGGCGACCACCGAGATCTACACTCTTTCCCTACACGACGCTCTTCCGATCTATACACGATCTCTTGTGGAAAGGACGAAACACCG
NGS Illumina PCR2 primer	Illumina_PCR2_F03	AATGATACGGCGACCACCGAGATCTACACTCTTTCCCTACACGACGCTCTTCCGATCTGATCGCGCGGTTCTTGTGGAAAGGACGAAACACCG
NGS Illumina PCR2 primer	Illumina_PCR2_F04	AATGATACGGCGACCACCGAGATCTACACTCTTTCCCTACACGACGCTCTTCCGATCTCGATCATGATCGTCTTGTGGAAAGGACGAAACACCG
NGS Illumina PCR2 primer	Illumina_PCR2_F05	AATGATACGGCGACCACCGAGATCTACACTCTTTCCCTACACGACGCTCTTCCGATCTTCGATCGTTACCATCTTGTGGAAAGGACGAAACACCG
NGS Illumina PCR2 primer	Illumina_PCR2_F06	AATGATACGGCGACCACCGAGATCTACACTCTTTCCCTACACGACGCTCTTCCGATCTATCGATTCCTTGGTTCTTGTGGAAAGGACGAAACACCG
NGS Illumina PCR2 primer	Illumina_PCR2_F07	AATGATACGGCGACCACCGAGATCTACACTCTTTCCCTACACGACGCTCTTCCGATCTGATCGATAACGCATTTCTTGTGGAAAGGACGAAACACCG
NGS Illumina PCR2 primer	Illumina_PCR2_F08	AATGATACGGCGACCACCGAGATCTACACTCTTTCCCTACACGACGCTCTTCCGATCTCGATCGATACAGGTATTCTTGTGGAAAGGACGAAACACCG
NGS Illumina PCR2 primer	Illumina_PCR2_F09	AATGATACGGCGACCACCGAGATCTACACTCTTTCCCTACACGACGCTCTTCCGATCTACGATCGATAGGTAAGGTCTTGTGGAAAGGACGAAACACCG
NGS Illumina PCR2 primer	Illumina_PCR2_F10	AATGATACGGCGACCACCGAGATCTACACTCTTTCCCTACACGACGCTCTTCCGATCTTAACAATGGTCTTGTGGAAAGGACGAAACACCG
NGS Illumina PCR2 primer	Illumina_PCR2_F11	AATGATACGGCGACCACCGAGATCTACACTCTTTCCCTACACGACGCTCTTCCGATCTATACTGTATCTCTTGTGGAAAGGACGAAACACCG
NGS Illumina PCR2 primer	Illumina_PCR2_F12	AATGATACGGCGACCACCGAGATCTACACTCTTTCCCTACACGACGCTCTTCCGATCTGATAGGTCGCATCTTGTGGAAAGGACGAAACACCG
NGS Illumina PCR2 primer	Illumina_PCR2_R01	CAAGCAGAAGACGGCATACGAGATAAGTAGAGGTGACTGGAGTTCAGACGTGTGCTCTTCCGATCTtCCGACTCGGTGCCACTTTTTCAA
NGS Illumina PCR2 primer	Illumina_PCR2_R02	CAAGCAGAAGACGGCATACGAGATACACGATCGTGACTGGAGTTCAGACGTGTGCTCTTCCGATCTatCCGACTCGGTGCCACTTTTTCAA
NGS Illumina PCR2 primer	Illumina_PCR2_R03	CAAGCAGAAGACGGCATACGAGATCGCGCGGTGTGACTGGAGTTCAGACGTGTGCTCTTCCGATCTgatCCGACTCGGTGCCACTTTTTCAA
NGS Illumina PCR2 primer	Illumina_PCR2_R04	CAAGCAGAAGACGGCATACGAGATCATGATCGGTGACTGGAGTTCAGACGTGTGCTCTTCCGATCTcgatCCGACTCGGTGCCACTTTTTCAA
NGS Illumina PCR2 primer	Illumina_PCR2_R05	CAAGCAGAAGACGGCATACGAGATCGTTACCAGTGACTGGAGTTCAGACGTGTGCTCTTCCGATCTtcgatCCGACTCGGTGCCACTTTTTCAA
NGS Illumina PCR2 primer	Illumina_PCR2_R06	CAAGCAGAAGACGGCATACGAGATTCCTTGGTGTGACTGGAGTTCAGACGTGTGCTCTTCCGATCTatcgatCCGACTCGGTGCCACTTTTTCAA
NGS Illumina PCR2 primer	Illumina_PCR2_R07	CAAGCAGAAGACGGCATACGAGATAACGCATTGTGACTGGAGTTCAGACGTGTGCTCTTCCGATCTgatcgatCCGACTCGGTGCCACTTTTTCAA
NGS Illumina PCR2 primer	Illumina_PCR2_R08	CAAGCAGAAGACGGCATACGAGATACAGGTATGTGACTGGAGTTCAGACGTGTGCTCTTCCGATCTcgatcgatCCGACTCGGTGCCACTTTTTCAA
NGS Illumina PCR2 primer	Illumina_PCR2_R09	CAAGCAGAAGACGGCATACGAGATAGGTAAGGGTGACTGGAGTTCAGACGTGTGCTCTTCCGATCTacgatcgatCCGACTCGGTGCCACTTTTTCAA
NGS Illumina PCR2 primer	Illumina_PCR2_R10	CAAGCAGAAGACGGCATACGAGATAACAATGGGTGACTGGAGTTCAGACGTGTGCTCTTCCGATCTtCCGACTCGGTGCCACTTTTTCAA
NGS Illumina PCR2 primer	Illumina_PCR2_R11	CAAGCAGAAGACGGCATACGAGATACTGTATCGTGACTGGAGTTCAGACGTGTGCTCTTCCGATCTatCCGACTCGGTGCCACTTTTTCAA
NGS Illumina PCR2 primer	Illumina_PCR2_R12	CAAGCAGAAGACGGCATACGAGATAGGTCGCAGTGACTGGAGTTCAGACGTGTGCTCTTCCGATCTgatCCGACTCGGTGCCACTTTTTCAA
NGS Illumina PCR2 primer	Illumina_PCR2_R13	CAAGCAGAAGACGGCATACGAGATTCATTGATGTGACTGGAGTTCAGACGTGTGCTCTTCCGATCTcgatCCGACTCGGTGCCACTTTTTCAA
NGS Illumina PCR2 primer	Illumina_PCR2_R14	CAAGCAGAAGACGGCATACGAGATCGGCACAAGTGACTGGAGTTCAGACGTGTGCTCTTCCGATCTtcgatCCGACTCGGTGCCACTTTTTCAA
NGS Illumina PCR2 primer	Illumina_PCR2_R15	CAAGCAGAAGACGGCATACGAGATGTTCGTCGGTGACTGGAGTTCAGACGTGTGCTCTTCCGATCTatcgatCCGACTCGGTGCCACTTTTTCAA
NGS Illumina PCR2 primer	Illumina_PCR2_R16	CAAGCAGAAGACGGCATACGAGATATGCTAATGTGACTGGAGTTCAGACGTGTGCTCTTCCGATCTgatcgatCCGACTCGGTGCCACTTTTTCAA
NGS Illumina PCR2 primer	Illumina_PCR2_R17	CAAGCAGAAGACGGCATACGAGATCCGCGGTAGTGACTGGAGTTCAGACGTGTGCTCTTCCGATCTcgatcgatCCGACTCGGTGCCACTTTTTCAA
NGS Illumina PCR2 primer	Illumina_PCR2_R18	CAAGCAGAAGACGGCATACGAGATCGCTTGCTGTGACTGGAGTTCAGACGTGTGCTCTTCCGATCTacgatcgatCCGACTCGGTGCCACTTTTTCAA
NGS Illumina PCR2 primer	Illumina_PCR2_R19	CAAGCAGAAGACGGCATACGAGATCTGCGAGCGTGACTGGAGTTCAGACGTGTGCTCTTCCGATCTtCCGACTCGGTGCCACTTTTTCAA
NGS Illumina PCR2 primer	Illumina_PCR2_R20	CAAGCAGAAGACGGCATACGAGATATTCAATAGTGACTGGAGTTCAGACGTGTGCTCTTCCGATCTatCCGACTCGGTGCCACTTTTTCAA
NGS Illumina PCR2 primer	Illumina_PCR2_R21	CAAGCAGAAGACGGCATACGAGATAACTATGTGTGACTGGAGTTCAGACGTGTGCTCTTCCGATCTgatCCGACTCGGTGCCACTTTTTCAA
NGS Illumina PCR2 primer	Illumina_PCR2_R22	CAAGCAGAAGACGGCATACGAGATGCATGACCGTGACTGGAGTTCAGACGTGTGCTCTTCCGATCTcgatCCGACTCGGTGCCACTTTTTCAA
NGS Illumina PCR2 primer	Illumina_PCR2_R23	CAAGCAGAAGACGGCATACGAGATACAGCGGGGTGACTGGAGTTCAGACGTGTGCTCTTCCGATCTtcgatCCGACTCGGTGCCACTTTTTCAA
NGS Illumina PCR2 primer	Illumina_PCR2_R24	CAAGCAGAAGACGGCATACGAGATAAGTGGTCGTGACTGGAGTTCAGACGTGTGCTCTTCCGATCTatcgatCCGACTCGGTGCCACTTTTTCAA
CD19 CAR dsDNA template generation primer	CAR-T_dsDNA_template_gen_F	TGGCGAGTCGGTTCTGGATATCTGTCggagctgctgtgacttgctc
CD19 CAR dsDNA template generation primer	CAR-T_dsDNA_template_gen_R	CACCACATAGGTTCTGGATATCTGTAGGacttggagaaggggcttagaatgag
TruEditor mRNA template generation primer	IVT_T7_F	TCGAGCTCGGTACCTAATACGACTCACTATAAGG
TruEditor mRNA template generation primer	IVT_PolyA_short_R	TTTTTTTTTTTTTTTTTTTTTTTTTTTTTTTTTTTTTTTTTTTTTTTTTTTTTTTTTTTTTCTTCCTACTCAGGCTTTATTCAAAGACCA
